# Major effect loci for plant size before onset of nitrogen fixation allow accurate prediction of yield in white clover

**DOI:** 10.1101/2021.04.16.440135

**Authors:** Sara Moeskjær, Cathrine Kiel Skovbjerg, Marni Tausen, Rune Wind, Niels Roulund, Luc Janss, Stig U. Andersen

**Affiliations:** Department of Molecular Biology and Genetics, Aarhus University, 8000 Aarhus C, Denmark; Bioinformatics Research Centre, Aarhus University, 8000 Aarhus C, Denmark; DLF, 4660 Store Heddinge, Denmark; Center for Quantitative Genetics and Genomics, Aarhus University, 8000 Aarhus C, Denmark

**Keywords:** *Trifolium repens*, nitrogen fixation, yield, GWAS, genomic prediction, genomic selection, genetics, sustainable agriculture, symbiosis

## Abstract

White clover is an agriculturally important forage legume grown throughout temperate regions as a mixed clover-grass crop. It is typically cultivated with low nitrogen input, making yield dependent on nitrogen fixation by rhizobia in root nodules. Here, we investigate the effects of clover and rhizobium genetic variation by monitoring plant growth and quantifying dry matter yield of 704 combinations of 145 clover and 169 rhizobium genotypes. We find no significant effect of rhizobium variation. In contrast, we can predict yield based on a few white clover markers strongly associated with plant size prior to nitrogen fixation, and the prediction accuracy for polycross offspring yield is remarkably high. Several of the markers are located near a homolog of *Arabidopsis thaliana GIGANTUS 1*, which regulates growth rate and biomass accumulation. Our work provides fundamental insight into the genetics of white clover yield and identifies specific candidate genes as breeding targets.
