## Supplemental file 3 for "Major effect loci for plant size before onset of nitrogen fixation allow accurate prediction of yield in white clover"

### Sheet: Sheet1
Genotype	iSize	gpd	gpdCor	gpi	gpiCor	iSize_GEBV	gpd_GEBV	gpdCor_GEBV	gpi_GEBV	gpiCor_GEBV
Aalon_01	16241.6	0.495247	0.0571746	2981.47	238.443	-1931.58	-0.027595	0.00926159	-22.5086	177.136
Aalon_02	12959.7	0.294047	-0.0729638	1809.72	-508.446	-1797.89	-0.0344513	0.00267171	-18.8205	177.355
Aalon_03	21200.9	0.225528	-0.319924	1787.31	-1555.94	-2352.17	-0.0203863	0.0244928	57.2445	306.246
Aalon_04	11665.6	0.34029	0.00129838	2144.28	-99.8126	-1548.59	-0.0435325	-0.00845311	-104.473	72.8593
Aalon_05	15026.4	0.511924	0.100164	4148.82	1563.11	-1477.25	-0.0411816	-0.00747385	-101.712	63.4851
Aalon_06	12777.8	0.488633	0.125561	2721.13	426.515	-665.233	-0.0228196	-0.00668836	-25.6001	50.7974
Aalon_07	11073.4	0.417228	0.0910603	2583.87	560.529	-1942.93	-0.0315141	0.0061935	-38.4061	158.865
Aalon_08	14543.7	0.488032	0.086723	3869.67	1346.44	-1439	-0.0383599	-0.00638895	-110.624	46.4663
Aalon_09	12745.5	0.446735	0.0843614	3437	1146.57	-1928.96	-0.0203617	0.0146771	8.19131	200.502
Aalon_10	10192.6	0.31243	0.00533341	1985.12	42.1871	-1620.86	-0.0207325	0.0102263	39.8696	207.642
Aaran_01	12406.9	0.349923	-0.0051196	2315.78	119.327	-142.003	0.00464634	0.00580528	54.4167	63.6411
Aaran_02	12992.6	0.398842	0.031119	2638.6	316.182	-55.1539	-0.0100205	-0.00697651	-21.5255	-17.2992
Aaran_04	16151.5	0.491965	0.0558452	2924.91	194.12	552.867	0.00111052	-0.00815438	10.5005	-48.3527
Aaran_05	11729.4	0.249152	-0.0912199	1492.25	-615.244	785.481	0.0186157	0.00218864	105.243	15.5749
Aaran_08	19254	0.494883	-0.00841469	3032.77	67.6192	-489.296	-0.0153608	-0.00472738	-74.7975	-27.7271
Aaran_10	20029.4	0.329268	-0.190819	1665.35	-1582.92	251.532	-0.00100185	-0.00494432	-12.1455	-36.6355
Aearl_01	10435.8	0.38919	0.076828	2646.23	654.81	-2274.56	-0.0457227	-0.000140338	-190.961	43.7401
Aearl_02	10178.9	0.264214	-0.0425855	1252.9	-662.114	-1200.35	-0.0316756	-0.00594896	-116.17	8.15441
Aearl_03	13965.1	0.416067	0.0272864	2800.96	352.64	-2960.15	-0.0555666	0.00282183	-223.131	78.2831
Aearl_04	11903.3	0.297939	-0.0461986	1892.98	-272.7	-1803.48	-0.0467704	-0.00828524	-183.843	2.72278
Aearl_05	12444.1	0.345918	-0.00992995	2347.1	95.6828	-2321.43	-0.0507054	-0.00346454	-244.877	2.62089
Aearl_06	12910.4	0.234705	-0.131239	2338.86	27.0792	-2244.11	-0.0507389	-0.00479958	-255.082	-16.054
Aearl_07	10827.4	0.418847	0.0980063	2552.56	607.294	-2279.67	-0.0559581	-0.00804772	-236.031	-2.09342
Aearl_08	7121.48	0.138392	-0.102208	772.326	-790.029	-1941.06	-0.0398986	-0.000729954	-140.314	68.4622
Aearl_09	10171.5	0.188119	-0.118521	1582.7	-431.774	-1209.73	-0.0274735	-0.00246792	-103.78	32.4361
Aearl_10	10351.3	0.254717	-0.0558172	1448.24	-532.249	-464.256	0.0154041	0.0196501	45.0473	89.4827
Ancor_01	13696.3	0.511397	0.128437	3294.67	882.215	-478.297	-0.0174563	-0.00649025	-154.745	-118.141
Ancor_02	17636.4	0.453495	-0.0147775	2814.88	-108.72	-852.641	-0.0199151	-0.00207289	-209.751	-128.513
Ancor_03	12471.2	0.295054	-0.0613791	1556.17	-698.747	-548.683	-0.0196327	-0.00664503	-144.513	-97.7133
Ancor_04	9612.14	0.18683	-0.107698	1692.3	-176.757	-763.868	-0.0176256	-0.00181084	-133.627	-59.9978
Ancor_05	14935.8	0.443827	0.0340281	2872.33	298.346	-854.429	-0.0179952	-0.000939609	-154.99	-77.8749
Ancor_06	16406.6	0.498109	0.0564639	2612.25	-152.144	-1024.66	-0.0137249	0.00494985	-95.4448	-1.8661
Ancor_07	16912.6	0.474131	0.0215306	2819.13	-10.7607	-1243.2	-0.036703	-0.00921601	-237.642	-115.957
Ancor_08	14230.8	0.403236	0.0087029	2587.62	104.907	-790.796	-0.0140045	0.00138101	-130.974	-60.0716
Ancor_09	17739.7	0.410683	-0.0598255	1821.32	-1268.24	-1182.62	-0.0233292	0.000514443	-133.746	-12.5763
Ancor_10	13951	0.31982	-0.0686554	1821.18	-584.574	-850.142	-0.00820579	0.0071502	-76.2309	-9.03959
Aoost_01	22862.9	0.632785	0.0513463	4306.04	705.824	1140.44	0.0297327	0.00609184	175.859	57.285
Aoost_02	13675.1	0.513091	0.130589	2972.09	561.309	2145.53	0.0423494	0.000277729	275.985	49.4061
Aoost_04	16814.1	0.442665	-0.00780365	2332.79	-371.6	1448.12	0.0325903	0.00341402	229.085	69.8956
Aoost_07	28203.2	0.633152	-0.0639165	4139.52	-152.042	1487.96	0.0501991	0.0174313	312.625	155.83
Aoost_08	18964.2	0.561508	0.0644844	3682.08	661.84	606.069	0.0130454	0.000988462	83.909	18.2702
Aoost_09	23284.3	0.631134	0.0405716	4140.67	613.249	1821.7	0.0549694	0.015827	337.902	134.022
Aoost_10	17495.2	0.621035	0.155819	4111.37	1206.05	350.506	0.014995	0.00676493	147.573	100.423
Banca_01	16415.2	0.451008	0.00917659	2552.03	-170.566	-667.642	-0.00726886	0.00446167	-40.0521	13.5834
Banca_02	11567.3	0.296224	-0.040638	1415.4	-726.439	116.357	0.0081095	0.00477012	54.7143	30.4471
Banca_03	13056.3	0.337087	-0.032016	2457.92	103.931	367.501	-0.00218484	-0.00734028	-48.4376	-86.5982
Banca_04	20951.8	0.470547	-0.0695114	2905.03	-436.286	-288.859	-0.00785639	-0.00148542	-44.0126	-24.1928
Banca_05	17380.1	0.458754	-0.00396931	3265.95	410.427	-622.368	-0.00612395	0.00502735	-50.5419	5.40209
Banca_06	15055.6	0.402337	-0.0100564	1833.25	-702.672	-177.447	-0.007888	-0.0035556	-42.5619	-43.4822
Banca_07	14248.7	0.5335	0.138579	2942.18	457.142	-441.581	-0.0039508	0.0033279	0.250356	34.4774
Banca_08	23993	0.506351	-0.0995563	3288.36	-503.1	-185.138	-0.0100417	-0.00502289	-78.8289	-58.0329
Banca_09	13117.3	0.407126	0.0367036	2412.19	73.6349	153.504	-0.00305621	-0.00482547	-48.4425	-65.2986
Banna_01	18011.2	0.370805	-0.105584	2341.62	-570.778	1789.91	0.0447693	0.00653151	171.876	17.5954
Banna_02	29442.6	0.725007	0.00110171	4854.82	266.468	930.274	0.0266175	0.00648316	81.7282	9.55573
Banna_03	17517	0.548976	0.0832875	3069.12	222.98	1865.08	0.0434846	0.00445793	184.53	-16.7327
Banna_06	16514.8	0.520336	0.0763489	3522.58	968.362	934.181	0.0145205	-0.00373679	-1.33463	-82.5728
Banna_07	14958.9	0.538468	0.12817	3263.78	579.766	1987.53	0.038095	-0.00194126	92.7119	-91.4571
Banna_08	20108.9	0.592317	0.0705077	2585.58	-765.379	1951.38	0.0485752	0.00633086	226.425	51.8471
Banna_09	24943.2	0.503569	-0.122912	3258.01	-239.06	1689.6	0.0409623	0.0051681	157.597	-21.8434
Banna_10	16746.5	0.456404	0.0073992	2826.47	487.023	1525.95	0.0378372	0.00524292	125.685	-51.1322
Borek_01	22314.3	0.522777	-0.0467832	3393.28	-135.907	809.434	0.017919	0.00166566	121.588	40.4684
Borek_03	14534.5	0.405006	0.00389763	2673.53	151.498	917.794	0.013909	-0.00329535	100.172	5.56185
Borek_04	14173.4	0.314657	-0.0786341	1432.73	-902.62	111.662	0.000117089	-0.00154647	8.62424	-1.85531
Borek_06	14587	0.466163	0.0639179	2726.27	224.516	1113.21	0.0205071	-0.00129988	120.508	0.281949
Borek_10	19611.1	0.530136	0.0191073	3719.76	540.529	-166.282	0.00845857	0.00924428	60.9148	74.1508
Ccyma_01	10257.9	0.362005	0.0534932	2449.84	386.605	-49.5614	-0.0154173	-0.0117556	-74.1307	-80.3419
Ccyma_03	13404.6	0.332281	-0.0443636	2279.65	-177	-447	-0.0118819	-0.00268898	-65.5369	-32.3225
Ccyma_04	15729.7	0.453512	0.0265249	2880.45	203.691	-1172.28	-0.0319248	-0.00712894	-105.645	2.66762
Ccyma_09	15905.1	0.341722	-0.0890647	2431.42	-322.943	-745.138	-0.00690161	0.00616664	-19.6781	31.4189
Clfin_01	17115	0.558069	0.101087	3781.89	925.801	-561.353	-0.00747511	0.00378939	-21.6711	77.5381
Clfin_02	14359.1	0.428271	0.0309607	1907.67	-638.769	-355.663	0.00151707	0.00750625	38.3764	103.938
Clfin_03	15149.8	0.512915	0.0984835	2864.16	262.47	251.368	0.0102547	0.00459878	53.9262	55.6296
Clfin_05	23517.5	0.6414	0.0457874	4225.91	540.956	-497.6	0.00901027	0.0155583	40.1885	121.477
Clfin_06	14197.9	0.317356	-0.0764652	1564.58	-251.215	-407.987	0.0168099	0.020932	121.614	154.69
Clfin_07	15249.2	0.419706	0.00312187	2433.88	-178.416	-312.561	0.00450307	0.0093503	50.7664	107.29
Clfin_08	17004.2	0.570274	0.115689	3713.88	881.766	-128.546	0.00892873	0.0096671	20.1922	66.3831
Clfin_09	15911.7	0.467781	0.0368518	2824.93	181.271	-203.316	0.00452199	0.00769904	42.404	77.3779
Clfin_10	17245.5	0.473927	0.0141187	3367.57	708.003	-297.96	0.00959403	0.0130712	63.8257	98.7587
Ctain_01	18810.1	0.38757	-0.106115	1639.04	-1748.98	-278.116	-0.00270122	0.00223323	3.82723	36.361
Ctain_02	16311.7	0.41626	-0.0233297	2423.92	-328.189	47.4477	-0.0045011	-0.00431562	-40.3223	-47.1685
Ctain_03	13913.8	0.368579	-0.0190903	2150.61	-242.938	-149.974	-0.00287917	-0.000209932	-35.6867	-32.6572
Ctain_05	11560.5	0.220907	-0.115809	1549.63	-587.394	58.716	-0.00394373	-0.00378995	-30.6732	-39.0521
Ctain_06	16987.6	0.512805	0.0585807	3033.25	193.645	-157.353	-0.0104028	-0.00565745	-56.9582	-38.8884
Ctain_07	14629.9	0.372225	-0.0309503	2302.5	-231.882	-100.827	-0.00468708	-0.00208432	-1.33231	11.1461
Ctain_09	23325.9	0.615188	0.0237257	3749.84	218.816	-452.079	-0.0216044	-0.00967937	-146.4	-102.849
Ctain_10	15020.7	0.458523	0.0468857	3134.12	697.815	221.275	0.00175214	-0.00216889	-12.1879	-34.7222
Ilona_01	19112.3	0.640681	0.140451	4174.44	1059.77	-225.236	-0.0138084	-0.00718149	-55.3313	-31.8985
Ilona_02	14036.7	0.336758	-0.0535731	2291.23	-141.584	269.877	0.00224541	-0.00216175	57.1087	34.1766
Ilona_03	15038.6	0.40942	-0.00260318	2744.91	132.522	-1219.06	-0.065198	-0.0315639	-413.909	-240.372
Ilona_04	14080.2	0.24441	-0.146864	1273.26	-1006.62	-489.737	-0.0110877	-0.000243734	18.8709	51.876
Ilona_05	14559.4	0.409268	0.00761856	2521.27	-55.9476	-320.195	0.00441656	0.0087871	55.9722	81.4298
Ilona_07	13958.7	0.503463	0.11482	2867.28	419.781	-2065.49	-0.0500813	-0.00676504	-246.067	-36.3149
Ilona_08	20787.5	0.501565	-0.0349361	3310.11	-21.422	-7.6247	0.00550954	0.00465652	65.1392	57.9419
Ilona_09	12760	0.404128	0.0414415	2384.48	103.65	-573.861	-0.00581269	0.00480945	13.3947	82.4384
Ilona_10	21280.3	0.567029	0.0198562	4241.95	846.617	-776.237	-0.0126519	0.00260237	-71.14	0.170379
Kdike_01	20811.9	0.530866	-0.00616373	3676.02	341.325	420.801	0.0097049	0.000815379	26.3246	-14.4317
Kdike_03	19607.8	0.522903	0.0119454	3232.28	53.4701	-222.912	-0.000741715	0.00221527	-31.345	4.79607
Kdike_04	16767.3	0.40815	-0.0413058	2429.01	-382.084	-134.287	0.00981364	0.00957786	46.6434	48.5403
Kdike_08	14012.1	0.445086	0.0552871	2534.55	192.597	1218.48	0.0280763	0.00268214	138.826	3.48918
Kdike_09	15749.5	0.381762	-0.0456545	2519.57	-159.751	195.709	-0.0112037	-0.011536	-61.8534	-73.6814
Lflex_02	13759.9	0.222747	-0.16159	1391.42	-1061.8	-32.854	0.00665196	0.00589837	78.1378	77.3748
Lflex_03	15037.8	0.31578	-0.0962273	1813.64	-611.677	-633.077	-0.00953771	0.00248733	1.17268	65.244
Lflex_04	18837.1	0.492481	-0.00178876	3299.66	287.711	189.809	0.00547363	0.00160111	81.68	60.5054
Lflex_05	12025.5	0.312061	-0.0347226	2432.8	243.299	393.107	0.0151491	0.00563013	81.9977	30.0866
Lflex_06	21236.5	0.517692	-0.0285303	3627.24	132.881	-327.8	-0.00399176	0.0020982	11.2097	43.6051
Lflex_07	18928.6	0.48197	-0.0142813	2996.81	-3.62093	-234.916	-0.00101834	0.00295342	60.0506	78.5535
Lflex_08	17296.3	0.603958	0.14305	4563.52	1719.9	177.999	0.000671325	-0.00180932	21.8456	4.99797
Llanc_04	17132.9	0.568363	0.110992	3267.79	409.368	-162.27	1.82536e-05	0.0029507	30.5885	59.7062
Llanc_05	13585.1	0.45398	0.0734269	2827.49	428.365	-442.374	-0.00848306	7.79748e-05	-22.985	19.8678
Llanc_06	10802.9	0.195141	-0.12517	1180.67	-858.275	-287.496	-0.00180752	0.00308453	8.70699	49.5791
Llanc_08	17848.6	0.599012	0.126144	4070.85	1079.66	-203.906	-0.00525392	-0.000783928	-34.9255	-6.14623
Llanc_09	21496.4	0.517081	-0.0347701	3208.32	92.5926	-54.8597	-0.00305829	-0.00148436	-26.6819	-16.9637
Mrida_02	18697.4	0.537016	0.0457707	3002.14	-59.4607	-227.184	-0.00850667	-0.00320145	-46.7583	-13.6062
Mrida_04	12018.1	0.284338	-0.0622844	1731.83	-374.854	401.448	0.00838031	2.42624e-05	29.4689	-22.7551
Mrida_06	15595.2	0.433799	0.00972264	2884.49	225.14	7.82435	0.00257278	0.00153245	24.174	24.0959
Mrida_08	19197.4	0.587247	0.0851737	4261.27	1304.13	-266.935	-0.0100836	-0.00399268	-66.91	-37.8885
Mrida_09	11802.7	0.290293	-0.0516658	1726.3	-442.069	-6.52166	0.00138559	0.00126199	48.9525	54.7358
Mrida_10	16387.7	0.493251	0.0520166	3083.53	312.861	203.177	0.00279208	-0.0012383	50.2613	31.9405
Rbani_01	21655.9	0.587847	0.0325418	3248.9	-240.826	2784.83	0.040773	-0.0152347	11.4054	-299.202
Rbani_02	21420.3	0.59774	0.0475358	4114.05	700.585	2301.41	0.0195923	-0.0231311	-18.0844	-266.151
Rbani_03	19783.1	0.50686	-0.00789377	2655.37	-540.348	3459.38	0.0693472	-0.00318343	204.565	-198.141
Rbani_04	23199.5	0.52878	-0.0599457	2766.22	-773.108	2268.52	0.0370234	-0.00823501	141.594	-122.297
Rbani_05	18532.7	0.39895	-0.08873	2812.02	-196.261	2184.71	0.0318683	-0.0107327	106.315	-129.325
Rbani_07	19054.9	0.470961	-0.0280259	2310.69	-796.548	2313.34	0.0417044	-0.00505409	159.952	-104.086
Rbani_09	18265	0.43029	-0.0515937	2591.2	-372.422	982.707	0.00920451	-0.00884162	29.3047	-75.6673
Rbani_10	21944.5	0.503427	-0.0581257	3100.44	-380.88	2722.8	0.0409503	-0.012499	100.597	-209.582
Rling_02	15037.1	0.346664	-0.0653282	1462.11	-1047.98	375.892	0.0243641	0.0136927	77.349	30.7306
Rling_03	18052.4	0.566443	0.0891627	3028.89	51.4323	407.469	0.00881875	0.000847538	-4.10867	-44.566
Rling_04	13573.5	0.389655	0.00935501	2493.59	113.185	-531.011	-0.00469163	0.0047408	-38.8702	23.608
Rling_05	20552	0.545469	0.0140671	2997.39	-303.652	528.913	0.0205417	0.00834989	54.1635	-5.21164
Rling_09	24097.5	0.644653	0.0364815	3480.06	-318.363	471.459	0.00184128	-0.00564868	-64.2698	-103.199
Rling_10	15778.4	0.410639	-0.0174036	2189.72	-438.548	378.004	0.0119585	0.00370575	-11.0376	-52.5976
Sster_01	19031.4	0.645451	0.146973	3608.43	504.229	1353.14	0.0159502	-0.00977275	-34.5125	-147.337
Sster_03	19990.9	0.458331	-0.0609222	2383.14	-845.271	1317.81	0.0218794	-0.00381557	3.07525	-104.231
Sster_05	25010.4	0.571712	-0.0562259	2689.37	-1188.85	1782.8	0.02972	-0.00500558	66.7626	-88.3989
Sster_06	26617.2	0.711766	0.0490393	4505.86	1028.11	1168.45	0.0094214	-0.0116792	-63.3681	-172.198
Sster_07	16616	0.485429	0.0392513	2924.04	298.924	1015.82	0.0187943	-0.0014032	39.4867	-48.5443
Sster_08	17188.7	0.351748	-0.106832	1700.06	-1165.58	2547.93	0.0532649	0.00115577	145.052	-80.7563
Sster_09	21280.7	0.514605	-0.0325743	2486.55	-658.024	1429.29	0.0245676	-0.00388772	37.4686	-94.9399
Sster_10	18055.3	0.43556	-0.0417831	2293.84	-437.552	1556.83	0.0312269	-0.00045232	39.467	-114.866
Volin_01	10379.1	0.260654	-0.0504812	1655.77	-328.313	-398.128	-0.0155831	-0.00573648	-34.0197	10.0508
Volin_02	18881	0.549477	0.0542556	4061.45	977.501	-617.226	-0.0183217	-0.00492192	-80.2519	-16.8887
Volin_03	16991.3	0.398166	-0.0561391	2355.81	-484.275	-761.268	-0.0174152	-0.00194269	-100.262	-17.1297
Volin_05	15190.9	0.474796	0.0594742	2831.79	278.229	-108.765	-0.0110009	-0.00670457	-65.474	-46.0894
Volin_07	15147.8	0.390295	-0.0240936	2915.5	314.076	-134.562	0.0020793	0.00400591	65.9146	71.8135
