## Supplemental file 5 for "Major effect loci for plant size before onset of nitrogen fixation allow accurate prediction of yield in white clover"

### Sheet: gpd
chromosomes	positions	scores	mafs	macs	genotype_var_perc
7	51953673	1.27378e-06	0.22069	32	0.151801
7	30231858	2.68556e-06	0.296552	43	0.143227
7	51953440	2.79259e-06	0.193103	28	0.142776
3	28987454	3.08308e-06	0.189655	27.5	0.141633
7	51953682	3.26677e-06	0.224138	32.5	0.140964
7	51953608	4.61858e-06	0.406897	59	0.136953
8	32988584	5.69067e-06	0.227586	33	0.134529
7	20181795	6.72592e-06	0.062069	9	0.132584
12	31957292	8.58336e-06	0.489655	71	0.129741
10	19476857	1.34397e-05	0.103448	15	0.124496
7	30231861	1.42659e-05	0.293103	42.5	0.123797
4	11266376	1.49128e-05	0.196552	28.5	0.123277
5	2202488	1.50549e-05	0.4	58	0.123165
4	43443846	1.89259e-05	0.0655172	9.5	0.120478
7	29979844	2.18682e-05	0.186207	27	0.118778
1	11354931	2.21082e-05	0.47931	69.5	0.118649
2	24492456	2.33341e-05	0.493103	71.5	0.118014
7	20181693	2.39842e-05	0.0655172	9.5	0.11769
9	13341954	3.22452e-05	0.0724138	10.5	0.114199
11	16013712	3.38175e-05	0.131034	19	0.113636
1	4498787	3.56302e-05	0.475862	69	0.113019
9	43527525	3.60528e-05	0.0896552	13	0.11288
1	81653660	3.95174e-05	0.331034	48	0.111795
8	6011761	4.10386e-05	0.110345	16	0.111348
4	11266176	4.1753e-05	0.206897	30	0.111144
11	16868624	4.85192e-05	0.0517241	7.5	0.109365
8	8623295	5.05269e-05	0.175862	25.5	0.108885
8	32983608	5.25596e-05	0.255172	37	0.108417
3	74227202	5.34476e-05	0.231034	33.5	0.108218
2	11944972	5.90808e-05	0.0724138	10.5	0.10703
9	43527503	5.92224e-05	0.0931034	13.5	0.107001
7	51953748	6.26197e-05	0.406897	59	0.106339
7	19892133	6.44666e-05	0.0758621	11	0.105994
11	5138393	6.47803e-05	0.427586	62	0.105936
1	81529811	6.4824e-05	0.355172	51.5	0.105928
7	20181874	6.50152e-05	0.062069	9	0.105893
13	4876406	6.55069e-05	0.389655	56.5	0.105804
10	39973165	6.93296e-05	0.062069	9	0.10513
13	17705801	7.50689e-05	0.158621	23	0.104185
15	8603252	8.08295e-05	0.124138	18	0.103305
16	1965000	8.32112e-05	0.0655172	9.5	0.10296
7	20182712	8.40149e-05	0.0655172	9.5	0.102846
8	37793740	8.44557e-05	0.124138	18	0.102783
6	1899131	8.71749e-05	0.0655172	9.5	0.102406
7	20182043	8.88334e-05	0.0586207	8.5	0.102182
7	20181876	8.88334e-05	0.0586207	8.5	0.102182
7	20181872	8.88334e-05	0.0586207	8.5	0.102182
1	30845196	8.95123e-05	0.272414	39.5	0.102091
11	16860600	9.2917e-05	0.0551724	8	0.101647
3	7275006	9.61861e-05	0.0758621	11	0.101235
16	1965349	9.88588e-05	0.0586207	8.5	0.100909
11	51518545	0.000100332	0.141379	20.5	0.100732
7	20235390	0.000104997	0.0896552	13	0.100191
7	19891156	0.000104997	0.0896552	13	0.100191
8	32983607	0.000107462	0.268966	39	0.0999143
4	36640910	0.000109609	0.0758621	11	0.0996786
11	14039829	0.000109882	0.158621	23	0.0996489
12	18818831	0.000113711	0.451724	65.5	0.0992405
13	36818904	0.000120274	0.0758621	11	0.0985713
1	62314376	0.000121889	0.12069	17.5	0.0984122
3	28985497	0.000124298	0.231034	33.5	0.0981787
15	11843005	0.000129586	0.355172	51.5	0.0976816
2	24493410	0.000131735	0.144828	21	0.0974853
7	20181691	0.000132362	0.0689655	10	0.0974286
2	30730181	0.000133465	0.0551724	8	0.0973296
4	26433561	0.000134849	0.193103	28	0.0972065
7	20238366	0.000139344	0.0827586	12	0.096815
9	44125091	0.000141112	0.168966	24.5	0.0966645
7	20182153	0.000143018	0.062069	9	0.0965043
4	73806497	0.000146807	0.0793103	11.5	0.096192
7	45458064	0.000147447	0.148276	21.5	0.09614
7	45458068	0.000147447	0.148276	21.5	0.09614
3	12790659	0.00014856	0.155172	22.5	0.0960502
5	2202497	0.000149015	0.27931	40.5	0.0960137
14	12248638	0.00014953	0.0413793	6	0.0959724
3	18841174	0.000150261	0.0827586	12	0.0959142
4	13495236	0.000151355	0.186207	27	0.0958275
3	19974259	0.000151618	0.217241	31.5	0.0958068
14	10661290	0.000158524	0.0758621	11	0.0952746
1	89904355	0.000159611	0.472414	68.5	0.095193
12	18818817	0.000161446	0.455172	66	0.0950564
13	4876408	0.000161817	0.365517	53	0.0950289
5	14899788	0.000162284	0.0655172	9.5	0.0949945
7	50412870	0.000165933	0.182759	26.5	0.0947288
10	39758147	0.000169139	0.106897	15.5	0.0945
7	19891327	0.00017063	0.1	14.5	0.0943952
7	19891222	0.00017063	0.1	14.5	0.0943952
1	84171829	0.000175462	0.162069	23.5	0.0940613
12	17173302	0.000176008	0.310345	45	0.0940242
14	23118626	0.000176822	0.131034	19	0.093969
15	1082245	0.000181356	0.348276	50.5	0.0936662
7	20114836	0.000181517	0.062069	9	0.0936556
1	34730768	0.000186907	0.327586	47.5	0.0933056
9	22286523	0.000187707	0.0551724	8	0.0932545
12	48315648	0.000190793	0.0586207	8.5	0.0930594
16	14886882	0.000191478	0.0586207	8.5	0.0930166
1	4498764	0.000191725	0.437931	63.5	0.0930012
9	5619534	0.000192733	0.389655	56.5	0.0929384
4	28249910	0.000197951	0.231034	33.5	0.0926189
3	57512786	0.000198033	0.4	58	0.0926139
3	75605701	0.000198658	0.0758621	11	0.0925761
16	15007357	0.000198839	0.0793103	11.5	0.0925652
5	34331181	0.000199807	0.165517	24	0.0925072
7	20238368	0.00020201	0.0793103	11.5	0.0923759
1	30845200	0.000202025	0.255172	37	0.0923751
9	22286602	0.000204406	0.0448276	6.5	0.0922348
2	24492459	0.000204813	0.496552	72	0.0922111
2	18735374	0.000208141	0.348276	50.5	0.0920181
8	32988569	0.000211218	0.217241	31.5	0.0918425
11	16860446	0.000212586	0.0517241	7.5	0.0917652
8	6011779	0.000213758	0.0896552	13	0.0916994
8	57249384	0.000214229	0.131034	19	0.0916731
10	27811812	0.000214315	0.103448	15	0.0916682
11	29159436	0.000214414	0.389655	56.5	0.0916628
14	16915239	0.000216852	0.144828	21	0.0915274
7	20181673	0.000217793	0.0724138	10.5	0.0914755
7	20238152	0.000219683	0.131034	19	0.0913721
1	50453255	0.000224174	0.203448	29.5	0.0911298
9	28345415	0.000227121	0.0517241	7.5	0.0909734
4	6885901	0.000228585	0.124138	18	0.0908965
10	8556676	0.000228982	0.110345	16	0.0908757
10	17348136	0.000229682	0.427586	62	0.0908391
13	4487998	0.000235806	0.0655172	9.5	0.090524
7	19891312	0.000236218	0.103448	15	0.0905032
1	11356072	0.000236836	0.5	72.5	0.0904719
11	51629814	0.000247339	0.137931	20	0.0899521
9	1548304	0.00024746	0.2	29	0.0899463
4	60015019	0.000249109	0.324138	47	0.0898667
9	33106818	0.00024974	0.127586	18.5	0.0898363
3	1457768	0.000251316	0.1	14.5	0.089761
14	10663064	0.000253942	0.106897	15.5	0.0896364
10	4508514	0.000255665	0.0862069	12.5	0.0895554
9	47602248	0.000260152	0.431034	62.5	0.0893469
1	4498817	0.000262355	0.444828	64.5	0.0892459
3	15333144	0.000262602	0.0965517	14	0.0892347
9	28548959	0.00026488	0.410345	59.5	0.0891311
7	7452651	0.000266924	0.0689655	10	0.089039
2	24491882	0.000268566	0.144828	21	0.0889655
14	193680	0.000269236	0.444828	64.5	0.0889357
12	16703460	0.00026949	0.062069	9	0.0889243
5	1318748	0.000271942	0.217241	31.5	0.0888158
1	32054276	0.00027334	0.131034	19	0.0887544
3	57512802	0.000280948	0.396552	57.5	0.0884252
8	28941831	0.000281594	0.265517	38.5	0.0883977
7	19924601	0.000281999	0.0793103	11.5	0.0883805
4	62688293	0.000282493	0.486207	70.5	0.0883594
10	27811542	0.00028272	0.117241	17	0.0883499
16	14892831	0.00028323	0.0689655	10	0.0883283
14	30011522	0.000283935	0.148276	21.5	0.0882984
4	80398644	0.000284805	0.272414	39.5	0.0882618
3	11500013	0.00028646	0.141379	20.5	0.0881923
3	7275000	0.000288387	0.1	14.5	0.0881119
8	39545623	0.000293779	0.37931	55	0.0878899
13	21707106	0.000295771	0.131034	19	0.0878088
4	81800562	0.000296212	0.0724138	10.5	0.0877909
16	40466611	0.000298507	0.103448	15	0.0876983
16	37916703	0.000299153	0.134483	19.5	0.0876725
5	31940355	0.000305209	0.362069	52.5	0.0874321
9	35000746	0.000307604	0.296552	43	0.0873383
1	29929112	0.000308206	0.186207	27	0.087315
16	15358788	0.000311949	0.0793103	11.5	0.0871701
9	5619537	0.000314705	0.393103	57	0.0870646
12	48315647	0.000317331	0.0655172	9.5	0.086965
14	30011303	0.000322265	0.227586	33	0.0867799
9	43114235	0.000334971	0.272414	39.5	0.0863159
2	24491906	0.000340852	0.106897	15.5	0.0861071
14	193878	0.000346842	0.32069	46.5	0.0858981
13	31229595	0.000347894	0.189655	27.5	0.0858617
6	16446794	0.000351491	0.437931	63.5	0.0857383
2	11946124	0.000353852	0.0896552	13	0.085658
4	13328899	0.000366142	0.417241	60.5	0.0852482
5	23384518	0.000370058	0.0724138	10.5	0.0851205
1	7361069	0.000375088	0.189655	27.5	0.0849584
13	910387	0.000379742	0.062069	9	0.0848104
9	43114066	0.000382691	0.289655	42	0.0847175
16	14892310	0.000382707	0.0551724	8	0.084717
14	193638	0.000383759	0.448276	65	0.0846841
13	4876416	0.000387497	0.355172	51.5	0.0845677
11	52533826	0.000390095	0.0931034	13.5	0.0844875
15	20433360	0.000390157	0.103448	15	0.0844856
8	61959260	0.000391086	0.189655	27.5	0.084457
8	26639232	0.000392093	0.12069	17.5	0.084426
15	12126277	0.000392162	0.182759	26.5	0.084424
4	20769371	0.000398779	0.444828	64.5	0.0842232
4	80398641	0.000400383	0.275862	40	0.0841749
6	38333931	0.000401575	0.0931034	13.5	0.0841392
6	1975312	0.000407277	0.1	14.5	0.0839698
3	58139076	0.000408851	0.282759	41	0.0839236
5	9122377	0.000409348	0.0896552	13	0.0839089
3	25564938	0.000425421	0.0793103	11.5	0.0834464
7	36826292	0.000427672	0.413793	60	0.083383
9	20991409	0.000429742	0.062069	9	0.083325
8	32475017	0.000437632	0.062069	9	0.0831066
4	62688585	0.000440633	0.472414	68.5	0.0830244
1	86898020	0.000447578	0.241379	35	0.0828366
13	9732766	0.000450412	0.117241	17	0.0827608
10	4535636	0.000454484	0.155172	22.5	0.0826526
9	8906945	0.00046034	0.0931034	13.5	0.0824988
12	39078398	0.000462239	0.451724	65.5	0.0824493
2	35190422	0.000466339	0.0931034	13.5	0.0823432

### Sheet: iSize
chromosomes	positions	scores	mafs	macs	genotype_var_perc
13	4876408	1.76e-07	0.365517	53	0.17419
7	51953673	6.03e-07	0.22069	32	0.160329
3	28987454	8.48e-07	0.189655	27.5	0.156449
13	4876398	9.06e-07	0.348276	50.5	0.155699
7	51953682	1.09e-06	0.224138	32.5	0.15358
7	51953440	1.36e-06	0.193103	28	0.151034
1	1910067	1.68e-06	0.165517	24	0.148614
7	29980503	3.08e-06	0.0724138	10.5	0.141652
4	43443846	4.49e-06	0.0655172	9.5	0.137279
13	4876434	4.96e-06	0.365517	53	0.136124
13	4876416	5.28e-06	0.355172	51.5	0.135397
4	23083457	6.22e-06	0.110345	16	0.1335
7	51953608	6.37e-06	0.406897	59	0.133221
13	4876406	6.41e-06	0.389655	56.5	0.133145
14	23124505	7.3e-06	0.396552	57.5	0.131634
15	10189377	9.66e-06	0.0655172	9.5	0.128363
1	1909821	1.25e-05	0.265517	38.5	0.125339
8	8697519	1.55e-05	0.344828	50	0.122813
2	6887178	1.73e-05	0.162069	23.5	0.121526
3	69060083	2.48e-05	0.237931	34.5	0.117277
3	28989233	2.77e-05	0.251724	36.5	0.116006
14	23124513	2.84e-05	0.382759	55.5	0.1157
9	8648962	2.85e-05	0.32069	46.5	0.115639
6	27501506	2.94e-05	0.0586207	8.5	0.115274
16	1965000	4.15e-05	0.0655172	9.5	0.111228
9	8648979	4.45e-05	0.317241	46	0.110397
13	15549702	4.47e-05	0.327586	47.5	0.110334
15	13592529	4.7e-05	0.355172	51.5	0.109741
16	44710888	4.86e-05	0.265517	38.5	0.109339
7	29979883	5.24e-05	0.0724138	10.5	0.108453
9	31179553	5.87e-05	0.2	29	0.107101
4	55800807	6.56e-05	0.341379	49.5	0.105786
9	5619552	6.63e-05	0.124138	18	0.105656
7	51953581	6.79e-05	0.462069	67	0.105385
7	20181693	7.02e-05	0.0655172	9.5	0.104984
1	83634453	7.25e-05	0.117241	17	0.104595
4	19350455	7.3e-05	0.0758621	11	0.104513
9	24894247	7.63e-05	0.0689655	10	0.103994
13	23111464	8.03e-05	0.158621	23	0.103387
4	1391215	8.16e-05	0.496552	72	0.103193
1	10859758	8.51e-05	0.217241	31.5	0.102689
9	22286602	8.61e-05	0.0448276	6.5	0.102559
8	51593552	8.71e-05	0.458621	66.5	0.102418
4	28249910	8.71e-05	0.231034	33.5	0.102418
8	51589922	8.93e-05	0.0586207	8.5	0.102122
14	23118626	8.94e-05	0.131034	19	0.102103
16	44710777	9.03e-05	0.275862	40	0.10199
4	7332814	9.18e-05	0.0931035	13.5	0.101789
9	5618242	9.76e-05	0.0931035	13.5	0.101066
4	39213852	0.00010159	0.275862	40	0.100584
11	17735135	0.0001051	0.0482759	7	0.100179
13	1120959	0.00010683	0.0862069	12.5	0.0999851
13	4876329	0.00010718	0.365517	53	0.099946
1	41490825	0.00011186	0.0724138	10.5	0.0994363
4	39214661	0.0001125	0.106897	15.5	0.0993679
14	9784262	0.0001137	0.0551724	8	0.0992419
6	38439992	0.00011951	0.337931	49	0.0986471
6	1899131	0.00011967	0.0655172	9.5	0.0986311
10	39280059	0.0001209	0.206897	30	0.0985094
1	80823612	0.00012453	0.4	58	0.0981568
15	28821836	0.00012535	0.103448	15	0.098078
6	27500999	0.00012548	0.062069	9	0.0980654
4	57801776	0.00012627	0.189655	27.5	0.0979906
4	57801775	0.00012627	0.189655	27.5	0.0979906
14	28636796	0.00012915	0.0758621	11	0.0977213
1	62314376	0.00013823	0.12069	17.5	0.0969106
1	41490806	0.00014112	0.0655172	9.5	0.096664
10	6405905	0.00014253	0.344828	50	0.0965453
1	18112443	0.00014283	0.227586	33	0.0965202
7	51960682	0.00014588	0.434483	63	0.0962675
1	57405243	0.00014698	0.0655172	9.5	0.0961781
12	18818831	0.0001473	0.451724	65.5	0.0961519
6	38440040	0.00014814	0.327586	47.5	0.096084
9	5618407	0.00014833	0.0965517	14	0.0960684
3	4383045	0.0001489	0.103448	15	0.0960231
14	11875202	0.00014904	0.0482759	7	0.0960116
14	11887639	0.00014904	0.0482759	7	0.0960116
8	57575698	0.00014929	0.210345	30.5	0.0959916
15	30242657	0.00015818	0.244828	35.5	0.0953006
1	81797810	0.00015911	0.351724	51	0.0952308
2	38519050	0.00016063	0.310345	45	0.0951171
7	29979847	0.00016069	0.106897	15.5	0.0951127
2	21218754	0.00016476	0.248276	36	0.0948132
1	1910169	0.00016534	0.341379	49.5	0.0947713
3	56859520	0.0001661	0.224138	32.5	0.0947169
11	17734867	0.00016818	0.0551724	8	0.0945676
4	1391167	0.00017024	0.496552	72	0.0944227
6	29747746	0.00017483	0.0586207	8.5	0.0941043
7	41402093	0.00017888	0.365517	53	0.0938308
11	17720107	0.0001802	0.262069	38	0.0937423
14	9783278	0.00018059	0.0655172	9.5	0.0937168
9	5619363	0.00018108	0.117241	17	0.0936845
6	5277105	0.00018347	0.0586207	8.5	0.0935276
11	15854404	0.00018491	0.203448	29.5	0.0934343
9	8648999	0.00018939	0.224138	32.5	0.0931475
4	1889313	0.00018998	0.244828	35.5	0.0931108
12	30865490	0.00019133	0.113793	16.5	0.0930262
1	11354931	0.00019136	0.47931	69.5	0.0930242
7	20181691	0.00019148	0.0689655	10	0.0930167
1	43479910	0.000193	0.110345	16	0.0929217
13	29381935	0.00019699	0.1	14.5	0.0926773
13	9308089	0.00019958	0.448276	65	0.0925209
2	21217515	0.00020775	0.310345	45	0.0920408
4	57805568	0.00021067	0.189655	27.5	0.0918736
7	20181673	0.00021088	0.0724138	10.5	0.0918617
13	30056096	0.00021148	0.268966	39	0.0918278
3	21618826	0.00021199	0.47931	69.5	0.0917988
1	1615478	0.00021604	0.22069	32	0.0915725
7	51953748	0.00021915	0.406897	59	0.0914009
2	31574295	0.00022285	0.0517241	7.5	0.0912009
13	1120862	0.00022367	0.144828	21	0.0911571
11	17720439	0.00023013	0.268966	39	0.0908156
2	36576019	0.00023067	0.262069	38	0.0907878
4	1391184	0.00023115	0.486207	70.5	0.090763
11	6580267	0.00023228	0.0551724	8	0.0907042
11	36532151	0.00023504	0.32069	46.5	0.0905631
7	20181795	0.00023841	0.062069	9	0.0903924
10	25282525	0.00024099	0.258621	37.5	0.0902634
2	3897380	0.00024642	0.103448	15	0.0899965
12	18818817	0.00024728	0.455172	66	0.0899548
5	23609439	0.00025481	0.12069	17.5	0.0895956
15	31522947	0.0002549	0.355172	51.5	0.0895914
14	28657346	0.00025544	0.1	14.5	0.0895661
15	21644699	0.00026053	0.455172	66	0.0893298
13	31271011	0.00026549	0.0586207	8.5	0.0891038
8	8697531	0.00027171	0.324138	47	0.0888259
3	3222971	0.00028101	0.117241	17	0.0884224
15	31522967	0.0002843	0.331034	48	0.0882829
3	30842404	0.00028564	0.293103	42.5	0.0882266
10	19268829	0.00028578	0.151724	22	0.0882207
1	77650150	0.00028578	0.213793	31	0.0882207
14	25215794	0.00029296	0.162069	23.5	0.0879233
5	17270711	0.00029761	0.0551724	8	0.0877344
2	19091911	0.00029789	0.272414	39.5	0.0877233
11	6580573	0.00029984	0.0551724	8	0.0876449
11	6580585	0.00029984	0.0551724	8	0.0876449
14	10663064	0.00030015	0.106897	15.5	0.0876326
6	22284705	0.00030096	0.062069	9	0.0876002
9	22286523	0.00030628	0.0551724	8	0.08739
13	34925066	0.00030835	0.062069	9	0.0873092
7	47199513	0.00031047	0.12069	17.5	0.0872272
15	23671727	0.00031146	0.251724	36.5	0.0871888
5	4648780	0.00031408	0.413793	60	0.0870884
4	64017264	0.00032485	0.131034	19	0.0866839
7	20128560	0.00032537	0.062069	9	0.0866649
12	37041290	0.00032694	0.237931	34.5	0.0866073
1	38342300	0.00032735	0.175862	25.5	0.0865923
1	26824424	0.00032807	0.127586	18.5	0.0865656
9	8688630	0.00032854	0.0896552	13	0.0865486
10	4536008	0.00032955	0.255172	37	0.0865119
1	77808970	0.000332	0.341379	49.5	0.086423
10	11499921	0.00033247	0.368966	53.5	0.0864057
3	76292982	0.00033403	0.117241	17	0.0863497
7	51602692	0.00033639	0.268966	39	0.0862652
12	37041293	0.00034205	0.231034	33.5	0.0860651
1	37229881	0.00034482	0.175862	25.5	0.0859682
2	26105131	0.0003453	0.137931	20	0.0859516
7	30231861	0.00035307	0.293103	42.5	0.0856844
15	21644681	0.00036249	0.441379	64	0.0853686
3	50848043	0.00036708	0.0827586	12	0.0852175
1	77650205	0.00037003	0.0655172	9.5	0.0851215
10	3060837	0.00037091	0.172414	25	0.0850928
8	3399852	0.00037251	0.42069	61	0.0850413
1	2690278	0.00037336	0.0724138	10.5	0.085014
1	746250	0.00037367	0.0724138	10.5	0.0850041
11	22547011	0.00037589	0.306897	44.5	0.0849327
6	27501025	0.00038003	0.0689655	10	0.0848013
11	17719822	0.00038016	0.227586	33	0.0847973
9	20641437	0.0003802	0.117241	17	0.0847958
7	30231858	0.00038314	0.296552	43	0.0847034
3	59429311	0.00038385	0.182759	26.5	0.0846812
15	3039954	0.00038612	0.12069	17.5	0.0846103
1	57404534	0.00038688	0.0655172	9.5	0.084587
1	15398103	0.00038879	0.248276	36	0.0845279
13	21527640	0.0003914	0.127586	18.5	0.0844473
9	24840986	0.00039301	0.106897	15.5	0.084398
4	1391198	0.000394	0.489655	71	0.0843678
4	56096785	0.00039504	0.113793	16.5	0.0843361
3	69060325	0.00039574	0.289655	42	0.0843151
10	23749851	0.00039677	0.162069	23.5	0.0842839
6	4776905	0.00040072	0.106897	15.5	0.0841649
5	37007872	0.00040162	0.0655172	9.5	0.0841377
5	3340070	0.00041175	0.0965517	14	0.0838386
13	30056092	0.00041383	0.289655	42	0.0837781
8	51593540	0.00041504	0.431034	62.5	0.0837432
10	7218798	0.00041987	0.406897	59	0.0836043
8	8690737	0.00042191	0.310345	45	0.083546
6	29105652	0.00042675	0.117241	17	0.0834091
11	14845540	0.00042808	0.12069	17.5	0.0833717
9	17680220	0.00042923	0.062069	9	0.0833394
1	50818739	0.00043274	0.0862069	12.5	0.0832415
1	64869458	0.00043404	0.275862	40	0.0832055
3	457154	0.00043568	0.282759	41	0.0831603
8	54142377	0.00043874	0.451724	65.5	0.0830762
15	19170981	0.00044184	0.3	43.5	0.0829915
5	46358235	0.00044415	0.0689655	10	0.0829288
14	11873019	0.00044549	0.0517241	7.5	0.0828927
13	15549707	0.00044848	0.306897	44.5	0.0828123
4	56096474	0.00044932	0.158621	23	0.0827899
11	17719855	0.00045273	0.234483	34	0.0826989
