## Supplemental file 6 for "Major effect loci for plant size before onset of nitrogen fixation allow accurate prediction of yield in white clover"

### Sheet: Sheet1
table	row	placement	GreenhouseID	PlantID	Cross	20200226_dryweight
3	2	27	1	31	1	1.46
4	5	2	1	41	1	1.59
4	5	23	1	44	1	1.69
4	2	7	1	45	1	1.93
3	3	26	1	21	1	2.11
1	2	26	1	14	1	2.39
4	1	14	1	36	1	3.2
2	5	21	1	1	1	3.23
3	3	24	1	20	1	3.34
4	3	18	1	33	1	3.41
3	2	2	1	6	1	3.83
3	2	29	1	4	1	3.84
4	5	22	1	11	1	3.84
1	1	24	1	23	1	3.97
3	4	11	1	40	1	4.02
2	2	24	1	15	1	4.14
3	3	23	1	5	1	4.23
4	4	18	1	12	1	4.27
2	4	22	1	13	1	4.32
1	3	5	1	46	1	4.33
3	2	9	1	38	1	4.53
2	3	12	1	2	1	4.64
3	1	3	1	24	1	4.68
4	4	6	1	42	1	4.76
2	2	22	1	27	1	4.86
2	5	4	1	3	1	4.86
1	2	15	1	35	1	4.88
2	4	10	1	9	1	4.97
3	4	21	1	16	1	4.97
4	1	16	1	39	1	5.06
1	5	10	1	47	1	5.07
3	3	5	1	7	1	5.11
4	2	13	1	30	1	5.15
2	1	7	1	10	1	5.19
3	1	22	1	17	1	5.31
1	3	21	1	32	1	5.46
1	5	11	1	34	1	5.54
2	5	11	1	43	1	6.01
2	5	16	1	37	1	6.08
3	5	16	1	28	1	6.09
1	4	9	1	48	1	6.19
3	5	13	1	18	1	6.2
3	4	16	1	26	1	6.29
1	4	14	1	22	1	6.41
3	2	14	1	25	1	6.57
3	5	19	1	29	1	6.71
3	2	6	1	8	1	6.97
3	1	20	1	19	1	7.43
3	4	1	9	31	2	1.57
4	5	21	9	17	2	1.94
2	5	5	9	14	2	2.21
4	2	2	9	9	2	2.27
1	2	2	9	40	2	2.37
1	2	27	9	16	2	2.82
1	2	9	9	21	2	2.84
2	2	27	9	27	2	2.92
2	3	4	9	10	2	3.05
3	1	4	9	4	2	3.26
3	5	20	9	20	2	3.34
1	2	11	9	22	2	3.41
1	1	13	9	11	2	3.57
1	1	4	9	35	2	3.64
3	5	9	9	29	2	3.75
4	2	10	9	6	2	3.93
1	2	24	9	26	2	3.97
4	3	22	9	15	2	4.04
1	5	4	9	37	2	4.12
3	4	28	9	28	2	4.14
3	4	20	9	19	2	4.23
3	5	7	9	38	2	4.61
3	1	2	9	13	2	4.65
3	4	18	9	8	2	4.65
1	3	24	9	18	2	4.75
2	1	20	9	30	2	4.78
1	4	16	9	24	2	4.83
3	5	14	9	7	2	5.17
2	5	10	9	25	2	5.41
3	1	14	9	12	2	5.43
1	5	14	9	3	2	5.45
2	1	13	9	39	2	5.54
2	3	8	9	34	2	5.64
3	3	10	9	2	2	5.65
1	4	12	9	23	2	5.7
2	4	6	9	33	2	5.86
1	3	16	9	36	2	6.12
2	3	13	9	32	2	6.73
3	1	11	9	1	2	6.8
2	3	16	9	5	2	7.86
4	3	16	10	34	3	0.29
1	3	4	10	38	3	0.52
4	5	5	10	17	3	0.63
3	3	1	10	28	3	0.84
2	2	17	10	19	3	0.91
4	4	17	10	32	3	1.19
4	5	20	10	7	3	1.31
2	3	20	10	33	3	1.47
2	2	1	10	12	3	1.54
2	2	3	10	42	3	2.03
4	3	6	10	5	3	2.19
1	4	19	10	9	3	2.38
1	4	24	10	8	3	2.41
4	3	19	10	22	3	2.48
1	1	8	10	40	3	2.51
3	3	9	10	43	3	2.52
4	1	25	10	44	3	2.52
4	3	24	10	16	3	2.6
3	5	11	10	23	3	2.72
4	1	8	10	10	3	2.87
3	2	28	10	3	3	2.92
2	2	16	10	31	3	3.06
4	1	17	10	4	3	3.19
3	4	24	10	27	3	3.28
1	4	4	10	41	3	3.83
2	1	26	10	1	3	3.88
4	4	12	10	36	3	4.07
4	1	3	10	18	3	4.14
3	2	5	10	15	3	4.28
1	2	13	10	21	3	4.36
3	1	26	10	13	3	4.36
3	3	19	10	20	3	4.46
2	4	27	10	2	3	4.77
3	4	10	10	14	3	4.77
2	1	12	10	30	3	4.78
3	5	2	10	26	3	4.78
2	4	26	10	25	3	4.79
3	4	27	10	24	3	4.82
1	5	21	10	11	3	4.86
4	2	3	10	37	3	5.07
2	4	13	10	35	3	5.92
2	1	9	10	39	3	6.38
2	5	12	10	29	3	7.12
3	4	26	11	24	4	1.09
1	3	25	11	45	4	1.57
4	2	27	11	2	4	1.89
4	3	1	11	46	4	1.91
4	5	1	11	3	4	2.08
2	5	1	11	40	4	2.17
1	4	3	11	7	4	2.19
4	1	28	11	12	4	2.24
3	1	5	11	30	4	2.3
4	2	26	11	27	4	2.32
1	2	1	11	9	4	2.39
4	3	7	11	47	4	2.92
1	4	2	11	8	4	2.98
1	4	27	11	41	4	2.98
4	4	3	11	48	4	3.01
4	4	5	11	6	4	3.09
4	5	3	11	4	4	3.21
4	4	16	11	5	4	3.34
1	3	22	11	44	4	3.44
2	2	25	11	23	4	3.45
2	3	6	11	42	4	3.49
4	3	12	11	36	4	3.52
1	3	19	11	43	4	4.06
4	1	23	11	38	4	4.13
2	2	26	11	17	4	4.18
3	5	25	11	34	4	4.24
1	1	6	11	20	4	4.28
4	3	15	11	28	4	4.36
4	3	21	11	16	4	4.52
1	1	7	11	21	4	4.58
3	2	10	11	39	4	4.64
1	3	9	11	19	4	4.68
4	3	17	11	37	4	4.7
2	3	15	11	13	4	4.79
2	5	19	11	29	4	4.88
2	4	2	11	1	4	4.94
1	5	17	11	32	4	4.97
2	5	20	11	18	4	4.98
3	4	12	11	11	4	4.98
4	1	13	11	15	4	5.11
2	5	27	11	22	4	5.32
1	1	14	11	33	4	5.34
3	3	15	11	14	4	5.39
3	5	5	11	25	4	5.42
3	4	15	11	26	4	5.6
2	1	11	11	10	4	5.89
3	1	17	11	35	4	6.45
1	4	15	11	31	4	6.53
4	3	2	12	3	5	1.56
4	4	11	12	44	5	1.59
2	2	9	12	47	5	2.06
4	5	10	12	11	5	2.33
2	3	27	12	14	5	2.45
1	3	27	12	16	5	2.46
4	3	26	12	31	5	2.55
4	4	25	12	1	5	2.57
1	5	24	12	13	5	2.69
2	5	17	12	32	5	2.93
4	2	12	12	29	5	2.97
2	1	1	12	40	5	3
4	5	25	12	2	5	3.03
1	4	13	12	38	5	3.07
1	1	2	12	37	5	3.1
2	4	3	12	45	5	3.12
4	4	8	12	30	5	3.42
4	1	4	12	41	5	3.43
2	5	23	12	46	5	3.5
3	3	27	12	25	5	3.84
3	3	8	12	26	5	3.86
4	4	21	12	6	5	3.88
2	2	2	12	48	5	3.89
3	3	22	12	34	5	3.9
4	3	25	12	17	5	3.94
4	1	9	12	43	5	4.04
1	5	6	12	36	5	4.09
4	1	26	12	4	5	4.12
3	1	13	12	21	5	4.35
3	5	23	12	15	5	4.38
1	1	23	12	19	5	4.43
3	2	7	12	18	5	4.64
2	3	14	12	33	5	4.68
2	5	13	12	39	5	4.74
2	1	23	12	8	5	4.75
4	2	19	12	27	5	4.75
2	1	21	12	23	5	4.85
2	4	20	12	24	5	4.94
3	2	16	12	20	5	5.06
4	1	6	12	42	5	5.17
2	3	19	12	12	5	5.19
2	4	21	12	22	5	5.31
3	1	19	12	35	5	5.34
3	4	9	12	10	5	5.45
1	1	18	12	28	5	5.76
2	1	19	12	5	5	5.84
1	4	17	12	9	5	6.11
3	3	18	12	7	5	6.26
3	3	12	6	7	6	1.18
4	1	7	6	3	6	1.75
4	5	9	6	1	6	2.06
1	5	25	6	11	6	2.16
3	2	23	6	4	6	2.46
4	3	20	6	8	6	3.14
4	1	11	6	5	6	3.4
4	5	8	6	6	6	3.47
4	2	5	6	2	6	3.8
1	4	6	6	9	6	4.25
2	5	6	6	10	6	4.58
2	4	25	7	12	7	0.11
4	5	4	7	13	7	0.21
1	5	13	7	4	7	0.28
3	1	1	7	19	7	0.47
2	3	11	7	9	7	0.74
1	2	5	7	1	7	0.75
4	2	25	7	14	7	0.9
1	3	14	7	7	7	1.15
4	4	2	7	18	7	1.23
1	3	10	7	2	7	1.55
2	4	5	7	3	7	1.93
1	2	19	7	11	7	2.21
4	3	13	7	8	7	2.54
2	5	9	7	16	7	3.65
3	1	15	7	17	7	3.69
3	1	10	7	5	7	4.11
1	5	16	7	10	7	4.16
2	4	7	7	15	7	4.96
1	1	15	7	6	7	5.27
4	4	24	8	8	8	0.2
3	1	27	8	42	8	0.7
3	1	7	8	12	8	0.95
2	4	4	8	9	8	1.28
4	5	26	8	44	8	1.81
4	4	9	8	48	8	2.13
3	4	2	8	21	8	2.23
1	5	1	8	36	8	2.43
1	1	1	8	34	8	2.63
3	2	3	8	13	8	2.82
1	1	26	8	16	8	2.86
3	3	25	8	40	8	2.87
1	3	18	8	26	8	2.94
1	3	13	8	45	8	3.05
3	2	20	8	27	8	3.05
2	2	7	8	30	8	3.13
4	1	24	8	24	8	3.18
3	5	10	8	1	8	3.2
3	3	21	8	37	8	3.25
3	5	21	8	2	8	3.47
1	5	8	8	46	8	3.48
4	3	14	8	18	8	3.5
3	1	25	8	41	8	3.64
1	1	3	8	35	8	3.65
4	2	14	8	6	8	3.79
2	2	23	8	10	8	3.83
1	2	8	8	47	8	3.94
1	1	21	8	39	8	3.95
1	1	11	8	32	8	4.02
2	1	27	8	25	8	4.27
2	2	4	8	4	8	4.35
1	2	25	8	19	8	4.43
1	1	5	8	28	8	4.5
3	3	17	8	7	8	4.5
2	4	14	8	5	8	4.54
2	3	3	8	29	8	4.56
3	1	12	8	15	8	4.99
3	4	23	8	11	8	5.02
3	1	23	8	43	8	5.28
1	5	5	8	33	8	5.29
1	5	19	8	17	8	5.38
3	5	18	8	38	8	5.57
1	4	23	8	20	8	5.7
1	5	2	8	31	8	5.99
2	1	25	8	23	8	6.15
1	2	16	8	22	8	6.38
1	4	20	8	3	8	6.67
3	1	18	8	14	8	7.19
4	4	27	13	5	9	2.02
4	4	1	13	47	9	2.25
4	1	2	13	3	9	2.51
4	2	18	13	12	9	3
4	1	1	13	36	9	3.11
4	4	4	13	30	9	3.18
4	3	23	13	13	9	3.21
3	5	1	13	1	9	3.26
2	5	26	13	14	9	3.38
4	3	27	13	15	9	3.41
1	2	4	13	44	9	3.48
4	2	1	13	46	9	3.52
2	3	1	13	6	9	3.56
1	1	22	13	28	9	3.6
2	1	3	13	37	9	3.86
2	5	2	13	48	9	3.97
3	3	3	13	33	9	3.98
4	1	5	13	42	9	4.05
4	2	22	13	26	9	4.11
4	3	4	13	7	9	4.2
1	5	26	13	40	9	4.25
1	3	1	13	45	9	4.36
4	2	20	13	41	9	4.44
3	2	19	13	27	9	4.6
4	5	7	13	18	9	4.6
2	2	8	13	38	9	4.61
4	4	13	13	23	9	4.62
3	1	6	13	24	9	4.63
1	4	7	13	8	9	4.87
2	5	18	13	32	9	5.02
2	3	23	13	17	9	5.13
2	1	10	13	25	9	5.29
3	3	13	13	22	9	5.47
3	2	18	13	29	9	5.5
2	3	21	13	16	9	5.65
1	1	19	13	19	9	5.67
1	3	8	13	43	9	5.73
1	5	20	13	20	9	5.75
2	2	15	13	2	9	5.78
3	4	19	13	39	9	5.92
1	3	6	13	10	9	6.01
4	1	10	13	11	9	6.02
2	1	14	13	21	9	6.28
1	2	17	13	31	9	6.33
3	4	13	13	34	9	6.33
3	2	22	13	4	9	6.39
1	2	12	13	9	9	6.7
2	3	10	13	35	9	7.2
4	1	19	4	6	10	0.98
4	1	27	4	9	10	1.06
3	5	15	4	4	10	1.15
2	2	13	4	1	10	1.95
3	4	5	4	5	10	2.27
3	4	22	4	7	10	3.48
1	1	12	4	8	10	3.77
1	3	12	4	3	10	3.81
2	1	8	4	2	10	7.81
